# Omnidirectional and omnifunctional connectivity analyses with a diverse species pool

**DOI:** 10.1101/2020.02.03.932095

**Authors:** Daphnée Lecours Tessier, Roxane Maranger, Timothée Poisot

## Abstract

Connectivity among habitat patches in both natural and disturbed landscapes needs to be accounted for in conservation planning for biodiversity maintenance. Yet methods to assess connectivity are often limited, because simulating the dispersal of many species is computationally prohibitive, and current simulations make simplifying assumptions about movement that are potentially erroneous. Here we show how these limits can be circumvented and propose a novel framework for the assessment of omnifunctional and omnidirectional connectivity in a 28000 km2 area in the Laurentian region of Québec, Canada. Our approach relies on (i) the use of *Omniscape*, an improved version of *Circuitscape* which allows omnidirectional simulations that better emulate animal movement and (ii) the synthesis of large volume of species-level dispersal simulations through *a posteriori* clustering of the current intensity. Our analysis reveals that the movement of 93 species evaluated can be clustered into three functional dispersal guilds, corresponding to mostly aquatic species, terrestrial species able to use aquatic environments, and strictly terrestrial species. These functional guilds do not share connectivity hotspots, suggesting that corridor planning would need to account for the multiplicity of dispersal strategies. Although this approach requires a large volume of computing resources, it provides richer information on which landscape features are critical to maintain or need to be regenerated for broader biodiversity maintenance goals.
