## Appendix 1 for "Omnidirectional and omnifunctional connectivity analyses with a diverse species pool"

Study	Authors	Species total	Terrestrial species	Semi-aquatic species	Aquatic species	Spatiale scale (km2)	Software used	Clustering
Modeling impact of landscape connectivity on dispersal movements of northern flying squirrels (Glaucomys sabrinus griseifrons)	Trapp et al. 2019	1	1	-	-	12	SEARCH 1	No
Measuring Landscape Connectivity for Baird’s Tapir Conservation in Fragmented Area of Calakmul, Mexico	Carrillo et al. 2019	1	1	-	-	≈1000	Conefore sensinode 2.2	No
Validating movement corridors for African elephants predicted from resistance-based landscape connectivity models	Osipova et al. 2019	1	1	-	-	27500	LinkageMapper toolkit	No
Cross-scale effects of structural and functional connectivity in pond network on amphibian distribution in agricultural landscapes	Jeliazkov et al. 2019	3	-	3	-	430	gstudio and popgraph with R and Circuitscape	No
Multi-species genetic connectivity in a terrestrial habitat network	Marrotte et al. 2017	4	4	-	-	≈600 000	ArcGis for Desktop9,3/9,4	No
Multispecies assessment of core areas and connectivity of desert carnivore in central Iran	Khosravi et al. 2018	5	5	-	-	59625	Conefore sensinode 2.2	No
Identifying multispecies connectivity corridors and the spatial pattern of the landscape	Ersoy et al. 2019	10	10	-	-	368	ArcGis 10.1	No
Applying network theory to prioritize multi-species habitat network that are robust to climate change and land-use change	Albert et al. 2017	14	11	3	-	27500	Graph theory + Circuitscape	No
A Composite Network approach for assessing multi-species connectivity : An application to Road Defragmentation priorisation	Santini et al. 2016	20	19	1	-	301336	Conefore sensinode 2.6 , GRASS 7.0 & R.3.0.3	No
A multi-species approach for assessing the impact of land-cover changes on landscape connectivity	Sahraoui et al. 2017	43	29	14	-	2025	Graph analyse + graphab 2.0	Yes, a priori. From 43 species selected to 16 groups, according to three criteria; (1) their class, (2) their main habitat type and (3) their dispersal capacity
