## Appendix 2 for "Omnidirectional and omnifunctional connectivity analyses with a diverse species pool"

Commun name	Taxonomic autority	IUCN status	COSWEIC statut	Stream	Lake	Expose land	Developed	Bryoids	Shrubland	Shrub tall	Shrub low	Wetland - Treed	Wetland - Shrub	Wetland - Herb	Herb	Grassland	Annual Cropland	Perrenial Cropland and Pasture	Coniferous Forest	Coniferous Dense	Coniferous Open	Coniferous Sparse	Deciduous Forest	Broadleaf Dense	Broadleaf Open	Mixed Forest	Mixedwood Dense	Mixedwood Open	Slope	Building	Road	Trailway	Trail	Agglomeration	Electrical transport lines	Pipelines	Dams
Long-tailed weasel	Lichtenstein, 1831	Least concern	Not assessed	100	100	25	100	0	50	50	50	75	75	75	0	0	0	0	100	100	100	100	50	50	0	50	50	0	n	100	50	25	25	100	25	25	100
Least weasel	Linnaeus, 1766	Least concern	Not assessed	60	60	50	100	0	0	0	0	25	25	40	0	0	0	0	25	25	0	0	25	25	0	25	25	0	n	100	50	0	25	100	25	25	100
Southern bog lemming	Baird, 1857	Least concern	Not assessed	50	50	100	100	0	50	50	50	0	0	0	0	25	50	25	75	75	75	75	75	75	75	0	0	0	n	100	75	0	0	100	50	50	100
Meadow vole	Ord, 1815	Least concern	Not assessed	25	50	25	100	0	50	50	50	0	0	0	0	0	25	0	75	75	75	75	75	75	75	75	75	75	n	100	100	50	25	100	0	25	100
Wolverine	Linnaeus, 1758	Least concern	Special concern	50	50	100	100	0	75	75	75	0	0	0	50	100	100	100	0	0	0	0	0	0	0	0	0	0	n	100	100	75	25	100	25	25	100
White-tailed deer	Zimmermann, 1780	Least concern	Not assessed	50	50	50	100	25	0	0	0	50	50	50	0	0	0	0	50	50	0	0	0	0	0	0	0	0	n	100	25	0	0	100	0	0	100
Silver-haired bat	Le Conte, 1831	Least concern	Not assessed	0	0	50	100	25	75	75	75	0	0	0	0	0	0	0	60	60	50	50	0	0	0	0	0	0	0	50	25	0	0	100	0	0	100
Hoary bat	Beauvois, 1796	Least concern	Not assessed	0	0	50	50	25	50	50	75	25	50	50	50	75	75	75	25	25	0	0	25	25	0	25	25	0	0	0	25	0	0	100	0	0	100
Northern Myotis	Trouessart, 1897	Near Threatened	Endangered	0	0	0	100	25	50	50	50	25	25	25	0	0	25	0	0	0	0	0	25	25	25	25	25	25	0	75	0	0	0	75	0	0	100
Eastern red bat	Müller, 1776	Least concern	Not assessed	0	0	50	100	25	25	25	0	25	50	75	75	50	50	50	0	0	25	25	0	0	25	0	0	25	0	100	25	0	0	50	0	0	100
Cougar	Linnaeus, 1771	Least concern	Not assessed	50	50	60	100	0	0	0	0	50	50	50	0	75	75	75	0	0	0	0	0	0	0	0	0	0	n	100	50	25	0	100	0	0	100
Eastern gray squirrel	Gmelin, 1788	Least concern	Not assessed	50	50	25	25	25	0	0	0	50	50	50	0	0	25	0	50	50	50	50	0	0	0	0	0	0	n	0	25	0	0	0	50	0	100
American red squirrel	Erxleben, 1777	Least concern	Not assessed	50	50	75	75	25	50	50	50	50	75	75	75	100	100	100	0	0	0	0	0	0	0	0	0	0	n	100	75	50	0	100	75	50	100
Big brown bat	Beauvois, 1796	Least concern	Not assessed	0	0	0	0	0	25	25	25	0	0	0	25	25	100	50	50	50	50	50	50	50	50	50	50	50	0	0	0	0	0	0	0	0	100
Northern short-tailed shrew	Say, 1823	Least concern	Not assessed	100	100	100	100	0	50	50	50	75	75	100	75	100	100	100	50	50	50	50	0	0	0	0	0	0	n	100	100	50	25	100	100	100	100
Stoat	Linnaeus, 1758	Least concern	Not assessed	25	25	100	100	0	50	50	25	0	0	0	0	0	50	0	75	75	50	50	75	75	50	75	75	50	n	100	50	25	25	100	25	25	100
Eastern cottontail	J. A. Allen, 1890	Least concern	Not assessed	100	100	75	50	50	25	25	0	25	25	25	0	0	25	0	75	75	50	25	75	75	50	75	75	50	n	50	25	25	0	50	0	0	100
Snowshoe hare	Erxleben, 1777	Least concern	Not assessed	100	100	100	100	25	50	50	75	25	25	25	100	25	100	50	0	0	0	25	50	0	50	25	0	25	n	75	50	25	25	100	25	25	100
Eastern wolf	Schreber, 1775	NA	Threatened	50	50	60	100	0	50	50	50	50	50	50	50	0	100	100	0	0	0	0	50	50	50	0	0	0	n	100	75	25	0	100	50	25	100
North American river otter	Schreber, 1777	Least concern	Not assessed	0	0	100	100	75	100	100	100	75	50	50	100	100	100	100	100	100	100	100	100	100	100	100	100	100	n	100	100	100	100	100	100	100	100
Canada lynx	Kerr, 1792	Least concern	Not at risk	0	0	100	100	75	75	75	100	25	25	25	50	25	100	100	0	0	0	0	100	100	100	50	50	50	n	100	100	50	25	100	25	25	100
Groundhog	Linnaeus, 1758	Least concern	Not assessed	100	100	0	50	0	50	50	25	50	50	60	0	0	0	0	50	60	50	50	50	60	50	50	60	50	n	50	50	0	0	0	0	0	100
Striped skunk	Bonaparte, 1845	Least concern	Not assessed	75	75	25	25	25	25	25	25	50	50	50	0	0	0	0	75	75	50	25	0	0	0	0	0	0	n	25	25	0	0	25	25	0	100
Cinereous shrew	Kerr, 1792	Least concern	Not assessed	100	100	100	100	50	25	25	25	0	0	0	0	0	25	0	0	0	0	0	0	0	0	25	25	25	n	100	100	50	25	100	50	25	100
Smoky shrew	Miller, 1895	Least concern	Not assessed	100	100	100	100	50	50	50	50	25	25	25	25	25	75	25	50	50	50	25	0	0	0	0	0	0	n	100	100	75	25	100	75	50	100
American pygmy shrew	Baird, 1857	Least concern	Not assessed	50	75	100	100	50	50	50	50	0	0	0	0	0	75	0	25	25	25	25	25	25	25	25	25	25	n	100	100	75	25	100	75	50	100
Moose	Linnaeus, 1758	Least concern	Not assessed	0	0	75	100	0	25	50	50	25	0	0	50	0	60	60	0	25	0	0	25	25	0	0	25	0	n	100	50	0	0	100	0	0	100
American black bear	Pallas, 1780	Least concern	Not at risk	50	50	75	100	50	50	50	25	25	50	50	25	75	100	75	0	0	0	0	0	0	0	0	0	0	n	100	50	25	0	100	25	0	100
Fisher	Erxleben, 1777	Least concern	Not assessed	0	0	100	100	75	75	75	100	50	50	75	75	75	100	75	0	0	25	25	0	0	25	0	0	25	n	100	100	50	25	100	25	25	100
Southern flying squirrel	Linnaeus, 1758	Least concern	Not at Risk	75	100	100	100	100	75	75	100	25	50	75	100	100	100	100	50	50	50	50	0	0	0	0	0	0	n	100	100	25	25	100	100	50	100
Little brown bat	Le Conte, 1831	Endangered	Endangered	0	0	0	0	0	0	0	0	0	0	0	0	0	0	0	0	0	0	0	0	0	0	0	0	0	0	0	0	0	0	0	0	0	100
Tricolored bat	F. Cuvier, 1832	Vulnerable	Endangered	0	0	0	100	0	25	25	50	25	50	50	0	0	25	0	50	50	25	0	25	50	0	25	25	0	0	25	0	0	0	50	0	0	100
North American porcupine	Linnaeus, 1758	Least concern	Not assessed	50	50	100	100	75	50	50	50	50	50	50	0	75	100	100	0	0	0	0	0	0	0	0	0	0	n	75	50	25	0	100	75	25	100
Muskrat	Linnaeus, 1766	Least concern	Not assessed	0	0	100	100	100	100	100	75	25	25	0	50	75	100	100	100	100	100	100	100	100	100	100	100	100	n	100	100	100	100	100	100	100	100
Black rat	Linnaeus, 1758	Least concern	Not assessed	25	50	25	50	50	50	50	50	0	0	0	50	0	100	50	50	50	50	50	50	50	50	50	50	50	n	50	50	25	25	50	25	25	100
Brown rat	Berkenhout, 1769	Least concern	Not assessed	25	25	0	0	100	75	75	50	25	25	25	25	25	0	0	100	100	100	100	100	100	100	100	100	100	n	0	25	0	0	0	25	25	100
Raccoon	Linnaeus, 1758	Least concern	Not assessed	0	0	25	50	50	0	0	25	0	0	0	0	0	50	50	15	15	15	25	0	0	0	0	0	0	n	50	50	0	0	0	0	0	100
Red fox	Linnaeus, 1758	Least concern	Not assessed	100	100	50	40	75	25	25	25	25	25	25	0	0	0	0	25	50	25	25	25	50	25	50	50	25	n	25	25	25	0	50	0	0	100
White-footed mouse	Rafinesque, 1818	Least concern	Not assessed	100	100	100	75	75	50	50	50	100	100	100	0	0	0	0	75	75	75	75	0	0	0	75	75	75	n	25	50	25	0	100	0	0	100
Woodland jumping mouse	Miller, 1891	Least concern	Not assessed	25	25	100	100	100	50	50	50	100	100	100	50	100	75	50	0	0	0	0	0	0	0	25	25	25	n	100	100	25	0	100	0	0	100
Meadow jumping mouse	Zimmermann, 1780	Least concern	Not assessed	25	25	50	100	50	50	50	25	0	0	0	0	0	0	0	100	100	100	100	100	100	100	100	100	100	n	100	100	25	0	100	0	0	100
Deer mouse	Wagner, 1845	Least concern	Not assessed	100	100	100	75	100	50	50	50	100	100	100	50	50	50	50	0	0	0	25	0	0	25	50	50	50	n	50	100	50	25	100	100	50	100
Eastern chipmunk	Linnaeus, 1758	Least concern	Not assessed	100	100	100	75	75	50	50	50	100	100	100	100	0	0	0	75	75	75	75	0	0	0	75	75	75	n	50	50	25	0	75	50	25	100
Hairy-tailed mole	Bachman, 1842	Least concern	Not assessed	100	100	100	100	100	50	50	75	50	50	75	50	50	100	100	50	50	50	50	0	0	0	25	25	25	n	100	100	75	50	100	50	50	100
American mink	Schreber, 1777	Least concern	Not assessed	0	0	100	50	50	50	50	0	0	0	0	50	50	100	50	0	0	0	0	0	0	0	0	0	0	n	50	50	25	0	75	50	25	100
American toad	Holbrook, 1836	Least concern	Not assessed	0	0	50	100	0	25	25	25	0	0	0	0	0	50	0	25	25	25	25	25	25	25	25	25	25	n	100	75	25	0	100	50	50	100
Wood frog	LeConte, 1825	Least concern	Not assessed	0	0	100	100	0	25	25	25	0	0	0	0	25	100	25	0	0	0	0	0	0	0	0	0	0	n	100	75	50	0	100	50	50	100
Pickerel frog	LeConte, 1825	Least concern	Not at risk	0	0	100	100	0	50	50	50	0	0	0	25	60	75	60	25	25	25	25	25	25	25	25	25	25	n	100	75	50	0	100	50	50	100
Mink frog	Baird, 1854	Least concern	Not assessed	50	25	100	100	0	90	90	90	25	25	25	90	100	100	100	100	100	100	100	100	100	100	100	100	100	n	100	100	75	75	100	100	100	100
Northern leopard frog	Schreber, 1782	Least concern	Not at risk	0	25	100	100	0	75	75	75	0	0	0	0	0	0	0	100	100	75	60	100	100	75	100	100	75	n	100	75	75	50	100	50	50	100
Green frog	Latreille, 1801	Least concern	Not assessed	0	0	100	100	0	100	100	100	0	0	0	75	75	100	75	100	100	100	100	100	100	100	100	100	100	n	100	75	75	50	100	100	100	100
Common mudpuppy	Rafinesque, 1818	Least concern	Not at risk	0	0	100	100	100	100	100	100	100	100	100	100	100	100	100	100	100	100	100	100	100	100	100	100	100	n	100	100	100	100	100	100	100	100
American bullfrog	Shaw, 1802	Least concern	Not assessed	25	0	100	100	0	75	75	75	25	25	50	70	70	70	70	75	75	70	70	75	75	75	75	75	70	n	100	100	75	50	100	75	75	100
Spring peeper	Wied-Neuwied, 1838	Least concern	Threatened	0	0	100	100	0	50	50	50	0	0	0	20	50	100	50	0	0	0	0	0	0	0	0	0	0	n	100	75	50	0	100	50	50	100
Western chorus frog	Wied-Neuwied, 1838	Least concern	Threatened	50	50	100	100	0	0	0	0	0	0	0	0	50	100	50	100	100	50	50	100	100	50	100	100	50	n	100	100	50	50	100	75	75	100
Gray treefrog	LeConte, 1825	Least concern	Not assessed	50	50	100	100	0	0	0	0	0	0	25	50	25	50	25	0	0	0	0	0	0	0	0	0	0	n	100	75	50	50	100	100	75	100
Northern two-lined salamander	Green, 1818	Least concern	Not assessed	0	0	100	100	0	50	50	50	25	25	25	50	75	100	75	50	50	50	50	50	50	50	50	50	50	n	100	100	75	50	100	75	75	100
Blue-spotted salamander	Hallowell, 1856	Least concern	Not assessed	0	25	100	100	0	25	25	25	100	0	0	25	75	100	75	0	0	0	0	0	0	0	0	0	0	n	100	100	75	50	100	75	75	100
Four-toed salamander	Temminck & Schlegel in Von Siebold (1838)	Least concern	Not at risk	0	25	100	100	0	50	50	50	0	0	0	50	100	100	100	75	75	75	75	25	25	25	25	25	25	n	100	100	50	50	100	75	75	100
Red-backed salamander	Green, 1818	Least concern	Not assessed	50	50	100	100	0	50	50	50	0	0	0	50	100	100	100	0	0	0	0	0	0	0	0	0	0	n	100	100	50	0	100	75	75	100
Yellow-spotted salamander	Shaw, 1802	Least concern	Not assessed	0	0	100	100	0	25	25	25	0	0	0	25	100	100	100	0	0	0	0	0	0	0	0	0	0	n	100	100	50	25	100	75	75	100
Northern dusky salamander	Rafinesque, 1820	Least concern	Not at risk	0	0	100	100	0	100	100	100	100	100	100	100	100	100	100	100	100	100	100	100	100	100	100	100	100	n	100	100	100	75	100	100	100	100
Eastern newt	Rafinesque, 1820	Least concern	Not assessed	0	0	100	100	50	75	75	75	0	0	0	75	100	100	100	50	50	50	50	50	50	50	50	50	50	n	100	100	75	25	100	100	100	100
Grass snake	Linnaeus, 1766	Not assessed	Not assessed	50	50	50	100	0	50	50	50	0	0	0	0	60	75	60	25	25	25	25	0	0	0	0	0	0	n	75	50	0	0	100	75	75	0
Redbelly snake	Storer, 1839	Least concern	Not assessed	100	100	50	100	0	50	50	50	0	0	0	0	0	25	0	50	50	25	25	25	25	25	25	25	25	n	100	50	25	0	100	25	25	0
Northern water snake	Linnaeus, 1758	Least concern	Not at risk	25	0	100	100	0	75	75	75	0	0	0	25	100	100	100	100	100	100	100	100	100	100	100	100	100	n	100	100	75	75	100	100	100	100
Common garter snake	Linnaeus, 1758	Least concern	Special concern	0	0	0	0	0	0	0	0	0	0	0	0	0	0	0	0	0	0	0	0	0	0	0	0	0	n	0	25	0	0	50	0	0	100
Milk snake	LaCépède, 1788	Least concern	Special Concern	100	100	0	25	0	0	0	0	25	25	25	0	0	0	0	50	50	50	50	50	50	50	50	50	50	n	25	50	0	0	50	0	0	100
Smooth green snake	Harlan, 1827	Least concern	Not assessed	25	25	25	100	0	25	25	0	0	0	0	0	0	50	0	50	50	50	50	50	50	50	50	50	50	n	100	50	0	0	25	0	0	0
Wood turtle	Le Conte, 1830	Endangered	Threatened	0	0	75	100	0	50	50	25	0	0	0	0	40	40	40	60	60	50	50	60	60	50	60	60	50	n	100	75	50	25	100	50	50	100
Northern map turtle	Lesueur, 1817	Least concern	Special Concern	0	0	100	90	0	90	90	90	90	90	90	90	100	100	100	100	100	90	90	100	100	90	90	90	90	n	100	100	100	75	100	100	100	100
Painted turtle	Schneider, 1783	Least concern	Special Concern	0	0	100	100	0	100	100	100	50	25	0	20	75	75	75	75	75	75	75	75	75	75	75	75	75	n	100	100	100	75	100	75	75	100
Common snapping turtle	Linnaeus, 1758	Least concern	Not assessed	0	0	100	100	0	75	75	75	0	0	0	50	100	100	100	75	75	60	60	75	75	60	75	75	60	n	100	75	50	25	100	100	100	100
Golden eagle	Linnaeus, 1758	Least concern	Not at risk	0	0	100	100	0	0	50	50	50	50	25	25	0	25	25	50	50	25	25	50	50	25	50	50	25	0	100	50	25	25	100	0	0	0
Grasshopper sparrow	Gmelin, 1789	Least concern	Not at risk	0	0	25	100	100	50	50	25	100	100	100	0	0	25	0	100	100	100	100	100	100	100	100	100	100	0	50	25	25	50	100	50	25	0
Eastern whip-poor-will	Wilson, 1812	Near Threatened	Threatened	50	50	75	100	100	50	50	50	50	0	25	0	25	0	0	0	25	0	0	50	50	0	50	50	0	0	100	50	0	0	100	100	50	0
Common nighthawk	J. R. Forster, 1771	Least concern	Threatened	50	50	0	100	0	100	0	50	50	0	0	0	0	0	0	100	100	50	25	100	100	50	100	50	25	0	100	50	25	25	100	50	75	0
Barrow's goldeneye	Gmelin, 1789	Least concern	Special Concern	0	0	100	100	0	50	50	50	0	25	25	50	50	100	100	0	0	0	0	50	50	50	50	50	50	0	100	100	50	50	100	50	50	0
Horned grebe	Linnaeus, 1758	Vulnerable	Endangered	0	0	100	100	50	50	50	50	0	0	0	25	25	100	50	100	100	75	75	100	100	75	100	100	75	0	100	50	50	50	100	50	50	0
Bicknell's thrush	Ridgway, 1882	Vulnerable	Threatened	50	50	100	100	75	75	50	75	50	75	75	75	100	100	100	25	25	25	25	75	75	75	75	75	75	0	100	50	75	50	100	75	50	0
Short-eared owl	Pontoppidan, 1763	Least concern	Special concern	50	50	0	100	0	25	25	25	25	0	0	0	0	0	0	100	75	50	50	100	100	75	100	75	50	0	100	50	25	25	100	25	75	0
Chimney swift	Linnaeus, 1758	Vulnerable	Threatened	0	0	50	0	25	50	50	50	0	0	0	25	25	25	25	50	50	50	50	50	50	50	50	50	50	0	0	25	25	25	0	25	25	0
Olive-sided flycatcher	Swainson, 1832	Near Threatened	Threatened	25	25	50	100	50	50	50	50	0	0	25	50	50	50	50	25	25	0	0	50	50	25	25	25	0	0	100	25	0	0	100	25	0	0
Golden-winged warbler	Linnaeus, 1766	Near Threatened	Threatened	25	25	25	100	25	25	25	25	0	0	0	50	25	0	0	50	50	0	0	50	50	0	50	50	25	0	0	25	0	0	100	0	0	0
Cerulean warbler	Wilson, 1810	Vulnerable	Endangered	50	50	100	100	50	50	50	25	50	50	100	100	100	100	100	0	0	0	0	0	0	0	0	0	0	0	100	50	50	50	100	50	50	0
Louisiana waterthrush	Vieillot, 1809	Least concern	Threatened	0	0	100	100	75	50	50	50	0	25	25	50	75	75	75	25	25	25	25	0	0	0	0	0	0	0	100	50	25	25	100	100	100	0
Least bittern	Gmelin, 1789	Least concern	Threatened	0	0	100	100	75	50	50	25	0	0	0	0	25	100	50	75	75	75	75	75	75	75	75	75	75	0	100	75	75	50	100	50	75	0
Red-headed woodpecker	Linnaeus, 1758	Least concern	Threatened	50	50	75	25	25	0	0	50	0	25	50	50	25	40	40	50	50	50	50	0	0	0	25	50	0	0	100	0	0	0	50	0	0	0
Loggerhead shrike	Linnaeus, 1766	Near Threatened	Endangered	50	50	100	100	50	0	0	0	50	0	0	0	0	0	0	50	50	25	0	50	50	25	50	50	25	0	100	50	25	25	100	50	50	0
Bald eagle	Linnaeus, 1766	Least concern	Not at risk	0	0	25	100	100	100	75	75	25	50	50	50	50	100	100	0	0	0	0	25	25	25	25	25	25	0	100	100	25	25	100	75	50	0
Rusty blackbird	Muller, 1776	Vulnerable	Special concern	0	0	100	100	0	25	25	50	0	0	0	25	25	75	75	25	25	25	25	50	50	50	50	50	50	0	100	50	25	0	100	25	50	0
Caspian tern	Pallas, 1770	Least concern	Not at risk	0	0	25	100	50	50	50	50	75	25	25	0	0	75	50	75	75	75	75	75	75	75	75	75	75	0	100	50	50	50	100	50	50	0
Sedge wren	Naumann, J.F., 1823	Least concern	Not at risk	50	50	25	25	25	25	25	0	50	25	25	0	0	50	0	75	75	75	75	75	75	75	75	75	75	0	100	50	50	50	100	25	50	0
