## Appendix 3 for "Omnidirectional and omnifunctional connectivity analyses with a diverse species pool"

Common name	Latin name	FDG1	FDG2	FDG3	FDG	Specificity
Horned grebe	Podiceps auritus	0.75	0.16	0.09	3	0.8308
Sedge wren	Cistothorus stellaris	0.74	0.17	0.08	3	0.8262
Rusty blackbird	Euphagus carolinus	0.72	0.19	0.09	3	0.8049
Grasshopper sparrow	Ammodramus savannarum	0.72	0.17	0.11	3	0.8046
Chimney swift	Chaetura pelagica	0.72	0.19	0.09	3	0.8028
Caspian tern	Hydroprogne caspia	0.69	0.19	0.11	3	0.7795
Meadow vole	Microtus pennsylvanicus	0.68	0.22	0.11	3	0.7611
Stoat	Mustela erminea	0.67	0.21	0.13	3	0.7496
Barrow's goldeneye	Bucephala islandica	0.67	0.24	0.1	3	0.7527
Meadow jumping mouse	Zapus hudsonius	0.65	0.21	0.14	3	0.7271
Bald eagle	Haliaeetus leucocephalus	0.64	0.26	0.1	3	0.7236
Least bittern	Ixobrychus exilis	0.63	0.23	0.13	3	0.7088
Bicknell's thrush	Catharus bicknelli	0.63	0.26	0.11	3	0.7078
Short-eared owl	Asio flammeus	0.62	0.23	0.15	3	0.6917
Common garter snake	Thamnophis sirtalis	0.62	0.29	0.09	3	0.6898
Little brown bat	Myotis lucifugus	0.61	0.29	0.1	3	0.6778
Brown rat	Rattus norvegicus	0.61	0.22	0.17	3	0.6742
Black rat	Rattus rattus	0.6	0.32	0.08	3	0.6613
Golden eagle	Aquila chrysaetos	0.59	0.25	0.16	3	0.6542
Eastern cottontail	Sylvilagus floridanus	0.59	0.28	0.12	3	0.6568
Loggerhead shrike	Lanius ludovicianus	0.58	0.28	0.14	3	0.6428
Groundhog	Marmota monax	0.57	0.3	0.12	3	0.6258
Golden-winged warbler	Vermivora chrysoptera	0.56	0.27	0.18	3	0.6024
Red fox	Vulpes vulpes	0.55	0.32	0.13	3	0.5885
Milk snake	Lampropeltis triangulum	0.55	0.32	0.14	3	0.5867
Common nighthawk	Chordeiles minor	0.55	0.28	0.17	3	0.5952
Louisiana waterthrush	Parkesia motacilla	0.52	0.37	0.11	3	0.5309
Eastern whip-poor-will	Antrostomus vociferus	0.52	0.31	0.16	3	0.5464
Least weasel	Mustelina nivalis	0.51	0.36	0.13	3	0.5175
Long-tailed weasel	Mustela frenata	0.5	0.36	0.14	3	0.4924
Tricolored bat	Perimyotis subflavus	0.49	0.27	0.25	3	0.4699
Northern Myotis	Myotis septentrionalis	0.49	0.27	0.24	3	0.4861
Big brown bat	Eptesicus fuscus	0.49	0.27	0.24	3	0.4889
Olive-sided flycatcher	Contopus cooperi	0.48	0.36	0.16	3	0.4561
Moose	Alces alces	0.48	0.34	0.17	3	0.4657
Canada lynx	Lynx canadensis	0.48	0.32	0.2	3	0.4649
Silver-haired bat	Lasionycteris noctivagans	0.47	0.33	0.2	3	0.4417
American red squirrel	Tamiasciurus hudsonicus	0.14	0.8	0.06	2	0.8734
American black bear	Ursus americanus	0.14	0.8	0.06	2	0.8763
North American porcupine	Erethizon dorsatum	0.15	0.79	0.07	2	0.8636
Smoky shrew	Sorex fumeus	0.15	0.79	0.07	2	0.8633
Wolverine	Gulo gulo	0.14	0.79	0.07	2	0.8669
White-footed mouse	Peromyscus leucopus	0.14	0.79	0.07	2	0.8691
Southern flying squirrel	Glaucomys volans	0.15	0.78	0.07	2	0.8566
Northern short-tailed shrew	Blarina brevicauda	0.15	0.78	0.07	2	0.8578
Ringneck snake	Diadophis punctatus	0.16	0.77	0.07	2	0.8514
Cougar	Puma concolor	0.17	0.76	0.07	2	0.8397
Snowshoe hare	Lepus americanus	0.17	0.74	0.09	2	0.8238
Striped skunk	Mephitis mephitis	0.23	0.67	0.1	2	0.7492
Eastern gray squirrel	Sciurus carolinensis	0.23	0.67	0.1	2	0.7566
White-tailed deer	Odocoileus virginianus	0.25	0.65	0.1	2	0.7326
Cerulean warbler	Setophaga cerulea	0.25	0.62	0.13	2	0.6942
Hairy-tailed mole	Parascalops breweri	0.27	0.61	0.12	2	0.6774
Eastern wolf	Canis lupus lycaon	0.29	0.57	0.14	2	0.6237
Woodland jumping mouse	Napaeozapus insignis	0.32	0.53	0.15	2	0.5562
Fisher	Pekania pennanti	0.3	0.53	0.17	2	0.5594
Raccoon	Procyon lotor	0.32	0.52	0.16	2	0.5326
Deer mouse	Peromyscus maniculatus	0.34	0.51	0.16	2	0.5117
Southern bog lemming	Synaptomys cooperi	0.33	0.51	0.16	2	0.5279
Smooth green snake	Opheodrys vernalis	0.32	0.51	0.16	2	0.5225
Eastern red bat	Lasiurus borealis	0.32	0.51	0.16	2	0.5225
Cinereous shrew	Sorex cinereus	0.37	0.49	0.14	2	0.4779
American pygmy shrew	Sorex hoyi	0.42	0.47	0.1	2	0.4377
Redbelly snake	Storeria occipitomaculata	0.43	0.46	0.11	2	0.4068
Hoary bat	Aeorestes cinereus	0.4	0.46	0.14	2	0.4022
Star-nosed mole	Condylura cristata	0.39	0.46	0.15	2	0.4141
Eastern chipmunk	Tamias striatus	0.4	0.42	0.18	2	0.3042
Red-headed woodpecker	Melanerpes erythrocephalus	0.37	0.41	0.22	2	0.2715
Wood turtle	Glyptemys insculpta	0.01	0.01	0.98	1	0.989
Pickerel frog	Lithobates palustris	0.01	0.01	0.98	1	0.9894
Painted turtle	Chrysemys picta	0.01	0.01	0.98	1	0.9906
Northern two-lined salamander	Eurycea bislineata	0.01	0.01	0.98	1	0.9912
Northern map turtle	Graptemys geographica	0.01	0.01	0.98	1	0.99
Northern dusky salamander	Desmognathus fuscus	0.01	0.01	0.98	1	0.9882
Green frog	Lithobates clamitans	0.01	0.01	0.98	1	0.9891
Eastern newt	Notophthalmus viridescens	0.01	0.01	0.98	1	0.9909
Common snapping turtle	Chelydra serpentina	0.01	0.01	0.98	1	0.9904
Common mudpuppy	Necturus maculosus	0.01	0.01	0.98	1	0.9898
American toad	Anaxyrus americanus	0.01	0.01	0.98	1	0.9883
Yellow-spotted salamander	Ambystoma maculatum	0.02	0.02	0.97	1	0.9822
Wood frog	Lithobates sylvaticus	0.02	0.01	0.97	1	0.9839
Northern leopard frog	Lithobates pipiens	0.02	0.02	0.97	1	0.9822
Mink frog	Lithobates septentrionalis	0.02	0.01	0.97	1	0.9833
Four-toed salamander	Hemidactylium scutatum	0.01	0.01	0.97	1	0.9861
Spring peeper	Pseudacris crucifer	0.02	0.02	0.96	1	0.9815
Blue-spotted salamander	Ambystoma laterale	0.02	0.02	0.96	1	0.9803
Western chorus frog	Pseudacris triseriata	0.07	0.06	0.87	1	0.9282
Muskrat	Ondatra zibethicus	0.15	0.12	0.74	1	0.821
North American river otter	Lontra canadensis	0.14	0.12	0.74	1	0.8241
Northern water snake	Nerodia sipedon	0.15	0.12	0.73	1	0.8135
American bullfrog	Lithobates catesbeianus	0.14	0.14	0.72	1	0.8083
Gray treefrog	Hyla versicolor	0.14	0.18	0.68	1	0.7681
Red-backed salamander	Plethodon cinereus	0.15	0.19	0.66	1	0.7408
